# Adaptive laboratory evolution of *Escherichia coli* under acid stress

**DOI:** 10.1101/659706

**Authors:** Bin Du, Connor A. Olson, Anand V. Sastry, Xin Fang, Patrick V. Phaneuf, Ke Chen, Muyao Wu, Richard Szubin, Sibei Xu, Ye Gao, Ying Hefner, Adam M. Feist, Bernhard O. Palsson

## Abstract

The ability of *Escherichia coli* to tolerate acid stress is important for its survival and colonization in the human digestive tract. Here, we performed adaptive laboratory evolution of the laboratory strain *E. coli* K-12 MG1655 at pH 5.5 in glucose minimal medium. By 800 generations, six independent populations under evolution reached 18.0% higher growth rates than their starting strain at pH 5.5, while maintaining comparable growth rates to the starting strain at pH 7. We characterized the evolved strains to find that: (1) whole genome sequencing of isolated clones from each evolved population revealed mutations in *rpoC* appearing in 5 of 6 sequenced clones; (2) gene expression profiles revealed different strategies to mitigate acid stress, that are related to amino acid metabolism and energy production and conversion. Thus, a combination of adaptive laboratory evolution, genome resequencing, and expression profiling reveals, on a genome-scale, the strategies that *E. coli* deploys to mitigate acid stress.
