## Supplemental tables for "Adaptive laboratory evolution of *Escherichia coli* under acid stress"

### Sheet: Table S4. DEGs for strain AA2
gene	locus	COG name	COG description	log2FoldChange	corrected p-value
hisG	b2019	ATP phosphoribosyltransferase	Amino acid transport and metabolism	2.11948	0.00025184
hisD	b2020	Histidinol dehydrogenase	Amino acid transport and metabolism	2.89607	1.14288e-06
hisC	b2021	Histidinol-phosphate/aromatic aminotransferase or cobyric acid decarboxylase	Amino acid transport and metabolism	2.58224	0.000502642
hisB	b2022	Histidinol phosphatase or a related phosphatase	Amino acid transport and metabolism	1.94692	0.0046871
pck	b3403	Phosphoenolpyruvate carboxykinase, ATP-dependent	Energy production and conversion	1.16479	0.00780936
pgk	b2926	3-phosphoglycerate kinase	Carbohydrate transport and metabolism	1.66127	0.00306585
aceB	b4014	Malate synthase	Energy production and conversion	1.21685	0.000483316
sucB	b0727	Pyruvate/2-oxoglutarate dehydrogenase complex, dihydrolipoamide acyltransferase (E2) component	Energy production and conversion	2.66094	7.88109e-07
sucC	b0728	Succinyl-CoA synthetase, beta subunit	Energy production and conversion	2.67799	8.54628e-06
sucD	b0729	Succinyl-CoA synthetase, alpha subunit	Energy production and conversion	2.07039	3.43921e-05
ppc	b3956	Phosphoenolpyruvate carboxylase	Energy production and conversion	1.78365	6.63195e-05
dpiA	b0620	Response regulator of citrate/malate metabolism	Transcription	3.88132	1.30158e-12
crp	b3357	cAMP-binding domain of CRP or a regulatory subunit of cAMP-dependent protein kinases	Signal transduction mechanisms	1.4427	0.00793223
raiA	b2597	Ribosome-associated translation inhibitor RaiA	Translation, ribosomal structure and biogenesis	2.21442	0.000131217
infB	b3168	Membrane protein involved in colicin uptake	Cell wall/membrane/envelope biogenesis	1.35821	0.00353803
glyS	b3559	Glycyl-tRNA synthetase, beta subunit	Translation, ribosomal structure and biogenesis	1.42373	0.00306033
asnA	b3744	Asparagine synthetase A	Amino acid transport and metabolism	1.60677	0.000708847
gltB	b3212	Glutamate synthase domain 1	Amino acid transport and metabolism	1.57218	0.000119049
gltD	b3213	NADPH-dependent glutamate synthase beta chain or related oxidoreductase	Amino acid transport and metabolism	1.29777	0.00743898
glnH	b0811	ABC-type amino acid transport/signal transduction system, periplasmic component/domain	Amino acid transport and metabolism	2.53692	1.11232e-05
proB	b0242	Glutamate 5-kinase	Amino acid transport and metabolism	2.0064	0.00282608
rhtB	b3824	Threonine/homoserine/homoserine lactone efflux protein	Amino acid transport and metabolism	1.28812	0.000956815
gshA	b2688	Gamma-glutamylcysteine synthetase	Coenzyme transport and metabolism	1.33334	0.00538101
cysH	b2762	3'-phosphoadenosine 5'-phosphosulfate sulfotransferase (PAPS reductase)/FAD synthetase or related enzyme	Amino acid transport and metabolism	1.56371	0.00770916
tpx	b1324	Peroxiredoxin	Posttranslational modification, protein turnover, chaperones	1.00454	0.000639346
rpoN	b3202	DNA-directed RNA polymerase specialized sigma subunit, sigma54 homolog	Transcription	1.10447	0.00793223
narK	b1223	Nitrate/nitrite transporter NarK	Inorganic ion transport and metabolism	3.5453	1.25637e-07
ftnA	b1905	Ferritin	Inorganic ion transport and metabolism	4.28755	4.28381e-12
feoA	b3408	Fe2+ transport system protein FeoA	Inorganic ion transport and metabolism	6.5735	0.000454826
feoB	b3409	Fe2+ transport system protein B	Inorganic ion transport and metabolism	3.6437	1.21157e-13
exbD	b3005	Biopolymer transport protein ExbD	Intracellular trafficking, secretion, and vesicular transport	7.186	7.36207e-05
exbB	b3006	Biopolymer transport protein ExbB/TolQ	Intracellular trafficking, secretion, and vesicular transport	2.33949	2.66186e-05
nuoN	b2276	NADH:ubiquinone oxidoreductase subunit 2 (chain N)	Energy production and conversion	1.53321	0.00598222
nuoL	b2278	NADH:ubiquinone oxidoreductase subunit 5 (chain L)/Multisubunit Na+/H+ antiporter, MnhA subunit	Energy production and conversion	1.37728	0.00898018
cyoE	b0428	Polyprenyltransferase (heme O synthase)	Coenzyme transport and metabolism	2.11454	0.00470131
nirB	b3365	NAD(P)H-nitrite reductase, large subunit	Energy production and conversion	1.97796	1.24184e-06
frdB	b4153	Succinate dehydrogenase/fumarate reductase, Fe-S protein subunit	Energy production and conversion	2.89143	0.00026517
frdA	b4154	Succinate dehydrogenase/fumarate reductase, flavoprotein subunit	Energy production and conversion	2.74154	4.34284e-10
narG	b1224	Nitrate reductase alpha subunit	Energy production and conversion	3.56249	6.18743e-18
pykF	b1676	Pyruvate kinase	Carbohydrate transport and metabolism	1.1142	0.00108806
pykA	b1854	Pyruvate kinase	Carbohydrate transport and metabolism	1.40657	0.000887126
dcuR	b4124	Response regulator of citrate/malate metabolism	Transcription	1.55966	0.000714083
mltD	b0211	Soluble lytic murein transglycosylase and related regulatory proteins (some contain LysM/invasin domains)	Cell wall/membrane/envelope biogenesis	1.14936	0.00475488
hypD	b2729	Hydrogenase maturation factor	Posttranslational modification, protein turnover, chaperones	1.30534	0.00689037
brnQ	b0401	Branched-chain amino acid permeases	Amino acid transport and metabolism	1.44173	0.00935959
gadA	b3517	Glutamate or tyrosine decarboxylase or a related PLP-dependent protein	Amino acid transport and metabolism	1.40502	0.00557386
thrB	b0003	Homoserine kinase	Amino acid transport and metabolism	2.38446	2.80057e-05
thrC	b0004	Threonine synthase	Amino acid transport and metabolism	1.93869	0.000660099
rhtC	b3823	Threonine/homoserine/homoserine lactone efflux protein	Amino acid transport and metabolism	1.34872	0.000140104
dapB	b0031	Dihydrodipicolinate reductase	Amino acid transport and metabolism	1.68654	0.00919397
thrA	b0002	Homoserine dehydrogenase	Amino acid transport and metabolism	1.79443	1.51282e-05
leuC	b0072	Homoaconitase/3-isopropylmalate dehydratase large subunit	Amino acid transport and metabolism	1.54093	0.0021954
thiC	b3994	Thiamine biosynthesis protein ThiC	Coenzyme transport and metabolism	1.62835	0.000502642
pbpG	b2134	D-alanyl-D-alanine carboxypeptidase	Cell wall/membrane/envelope biogenesis	1.43909	0.0084565
hfq	b4172	sRNA-binding regulator protein Hfq	Signal transduction mechanisms	2.35108	0.00743898
deaD	b3162	Superfamily II DNA and RNA helicase	Replication, recombination and repair	2.14766	9.83789e-09
gmk	b3648	Guanylate kinase	Nucleotide transport and metabolism	2.57353	0.000123198
udp	b3831	Uridine phosphorylase	Nucleotide transport and metabolism	2.0644	0.00330111
codA	b0337	Cytosine/adenosine deaminase or related metal-dependent hydrolase	Nucleotide transport and metabolism	1.3644	0.00814502
atpC	b3731	FoF1-type ATP synthase, epsilon subunit	Energy production and conversion	1.68994	0.00666123
atpG	b3733	FoF1-type ATP synthase, gamma subunit	Energy production and conversion	2.21283	0.000107731
manY	b1818	Phosphotransferase system, mannose/fructose/N-acetylgalactosamine-specific component IIC	Carbohydrate transport and metabolism	1.8744	3.97937e-05
manZ	b1819	Phosphotransferase system, mannose/fructose/N-acetylgalactosamine-specific component IID	Carbohydrate transport and metabolism	1.60345	0.003915
gatZ	b2095	Tagatose-1,6-bisphosphate aldolase non-catalytic subunit AgaZ/GatZ	Carbohydrate transport and metabolism	3.41916	2.46392e-08
gpmM	b3612	Phosphoglycerate mutase (BPG-independent, AlkP superfamily)	Carbohydrate transport and metabolism	2.68456	5.87666e-09
pfkA	b3916	6-phosphofructokinase	Carbohydrate transport and metabolism	2.74875	9.277e-07
gatA	b2094	Phosphotransferase system mannitol/fructose-specific IIA domain (Ntr-type)	Carbohydrate transport and metabolism	3.29358	0.000845531
focA	b0904	Formate/nitrite transporter FocA, FNT family	Inorganic ion transport and metabolism	3.21957	2.82509e-11
bglJ	b4366	DNA-binding response regulator, NarL/FixJ family, contains REC and HTH domains	Signal transduction mechanisms	1.47521	3.06747e-07
lplT	b2835	MFS family permease	Carbohydrate transport and metabolism	1.27397	0.00169504
cysA	b2422	ABC-type sulfate/molybdate transport systems, ATPase component	Inorganic ion transport and metabolism	1.6251	0.00537295
yhjX	b3547	Nitrate/nitrite transporter NarK	Inorganic ion transport and metabolism	1.61097	0.000612428
ackA	b2296	Acetate kinase	Energy production and conversion	1.13713	0.00313258
cydB	b0734	Cytochrome bd-type quinol oxidase, subunit 2	Energy production and conversion	2.09351	0.000121964
wrbA	b1004	Multimeric flavodoxin WrbA	Energy production and conversion	3.19423	0.00569125
ftsZ	b0095	Cell division GTPase FtsZ	Cell cycle control, cell division, chromosome partitioning	2.14806	0.000240662
cueO	b0123	Multicopper oxidase with three cupredoxin domains (includes cell division protein FtsP and spore coat protein CotA)	Cell cycle control, cell division, chromosome partitioning	2.71597	3.22645e-08
ddpF	b1483	ABC-type oligopeptide transport system, ATPase component	Amino acid transport and metabolism	1.83473	0.00153857
yfbR	b2291	5'-deoxynucleotidase YfbR and related HD superfamily hydrolases	Nucleotide transport and metabolism	1.98106	0.000189662
ynfM	b1596	Predicted arabinose efflux permease, MFS family	Carbohydrate transport and metabolism	1.21128	0.00238684
yjjL	b4356	Sugar phosphate permease	Carbohydrate transport and metabolism	1.40587	0.00011646
hemG	b3850	Protoporphyrinogen IX oxidase, menaquinone-dependent (flavodoxin domain)	Coenzyme transport and metabolism	1.83235	0.00230644
ynjF	b1758	Phosphatidylglycerophosphate synthase	Lipid transport and metabolism	3.45283	4.54675e-06
yhbT	b3157	Predicted lipid carrier protein YhbT, SCP2 domain	Lipid transport and metabolism	2.67595	0.0046794
cdh	b3918	CDP-diacylglycerol pyrophosphatase	Lipid transport and metabolism	1.79613	0.000611083
ycfD	b1128	Ribosomal protein L16 Arg81 hydroxylase, contains JmjC domain	Translation, ribosomal structure and biogenesis	1.93778	0.00083436
ygaM	b2672	Membrane-anchored ribosome-binding protein, inhibits growth in stationary phase, ElaB/YqjD/DUF883 family	Translation, ribosomal structure and biogenesis	4.85106	1.28754e-14
rlmE	b3179	23S rRNA U2552 (ribose-2'-O)-methylase RlmE/FtsJ	Translation, ribosomal structure and biogenesis	1.65846	0.00322219
yieP	b3755	DNA-binding transcriptional regulator, FadR family	Transcription	1.84246	0.00645453
yhbQ	b3155	Predicted endonuclease, GIY-YIG superfamily	Replication, recombination and repair	2.46633	1.71018e-09
rhlB	b3780	Superfamily II DNA and RNA helicase	Replication, recombination and repair	1.11745	0.0031989
intZ	b2442	Integrase	Replication, recombination and repair	1.40159	0.000682794
ybiP	b0815	Phosphoethanolamine transferase for periplasmic glucans (OPG), alkaline phosphatase superfamily	Cell wall/membrane/envelope biogenesis	1.2597	0.000250432
slyB	b1641	Outer membrane lipoprotein SlyB	Cell wall/membrane/envelope biogenesis	1.32522	0.00780936
fhuA	b0150	Outer membrane receptor for monomeric catechols	Inorganic ion transport and metabolism	1.60695	6.16223e-06
copA	b0484	Cation transport ATPase	Inorganic ion transport and metabolism	2.27419	4.47694e-11
clcB	b1592	H+/Cl- antiporter ClcA	Inorganic ion transport and metabolism	3.5689	1.2082e-05
zupT	b3040	Zinc transporter ZupT	Inorganic ion transport and metabolism	4.17108	3.43033e-08
ycbC	b0920	Uncharacterized SAM-binding protein YcdF, DUF218 family	General function prediction only	3.24942	4.92335e-14
ycfP	b1108	Predicted esterase YcpF, UPF0227 family	General function prediction only	2.61428	0.00560496
ydgJ	b1624	Predicted dehydrogenase	General function prediction only	1.9933	0.000583126
yhfA	b3356	Uncharacterized OsmC-related protein	General function prediction only	1.6816	0.000969892
fxsA	b4140	Protein affecting phage T7 exclusion by the F plasmid, UPF0716 family	General function prediction only	1.23212	0.00327172
yciU	b1248	Uncharacterized conserved protein YciU, UPF0263 family	Function unknown	1.76799	0.000337617
ydgA	b1614	Uncharacterized conserved protein YdgA, DUF945 family	Function unknown	1.75796	0.0059963
ydiU	b1706	Uncharacterized conserved protein YdiU, UPF0061 family	Function unknown	1.28381	0.0025703
yjhX	b4566	Uncharacterized protein YjhX, UPF0386 family	Function unknown	2.04904	0.00895465
yidR	b3689	Periplasmic component of the Tol biopolymer transport system	Intracellular trafficking, secretion, and vesicular transport	1.1506	5.90187e-05
ybaQ	b0483	Plasmid maintenance system antidote protein VapI, contains XRE-type HTH domain	Defense mechanisms	2.034	5.25539e-05
sugE	b4148	Multidrug transporter EmrE and related cation transporters	Defense mechanisms	2.59311	0.00348485
insD1	b3045	Transposase InsO and inactivated derivatives	Mobilome: prophages, transposons	1.17886	0.00899893
hisI	b2026	Phosphoribosyl-AMP cyclohydrolase	Amino acid transport and metabolism	-1.39128	0.00207988
purM	b2499	Phosphoribosylaminoimidazole (AIR) synthetase	Nucleotide transport and metabolism	-1.78094	0.00425026
yafC	b0208	DNA-binding transcriptional regulator, LysR family	Transcription	-1.49154	0.00148192
ydhB	b1659	DNA-binding transcriptional regulator, LysR family	Transcription	-1.30313	0.000205223
slmA	b3641	DNA-binding transcriptional regulator, AcrR family	Transcription	-1.70867	0.00129623
rtcR	b3422	Sigma54-dependent transcription regulator containing an AAA-type ATPase domain and a DNA-binding domain	Transcription	-1.40545	0.000972162
ycgR	b1194	c-di-GMP-binding flagellar brake protein YcgR, contains PilZNR and PilZ domains	Cell motility	-1.88094	1.77057e-06
rmf	b0953	Ribosome modulation factor	Translation, ribosomal structure and biogenesis	-1.29856	0.0062687
djlB	b0646	Curved DNA-binding protein CbpA, contains a DnaJ-like domain	Transcription	-1.53188	0.00919397
ybcF	b0521	Carbamate kinase	Amino acid transport and metabolism	-2.87881	1.39364e-08
glnD	b0167	UTP:GlnB (protein PII) uridylyltransferase	Posttranslational modification, protein turnover, chaperones	-1.12048	0.000240662
modC	b0765	ABC-type molybdate transport system, ATPase component	Inorganic ion transport and metabolism	-1.57816	0.00861977
osmB	b1283			-2.67161	0.00443171
feaR	b1384	AraC-type DNA-binding domain and AraC-containing proteins	Transcription	-2.83849	0.00780936
eutR	b2437	AraC-type DNA-binding domain and AraC-containing proteins	Transcription	-1.21348	0.0037336
nadB	b2574	Aspartate oxidase	Coenzyme transport and metabolism	-1.35395	0.00097947
allD	b0517	Malate/lactate/ureidoglycolate dehydrogenase, LDH2 family	Energy production and conversion	-2.5036	0.00190157
trmL	b3606	tRNA(Leu) C34 or U34 (ribose-2'-O)-methylase TrmL, contains SPOUT domain	Translation, ribosomal structure and biogenesis	-1.395	0.00232423
apaH	b0049	Diadenosine tetraphosphatase ApaH/serine/threonine protein phosphatase, PP2A family	Signal transduction mechanisms	-1.94104	8.60552e-06
glcA	b2975	L-lactate permease	Energy production and conversion	-2.05902	0.00156736
mglA	b2149	ABC-type sugar transport system, ATPase component	Carbohydrate transport and metabolism	-3.04409	1.5795e-07
ebgA	b3076	Beta-galactosidase/beta-glucuronidase	Carbohydrate transport and metabolism	-1.46525	0.00231053
kbaY	b3137	Fructose/tagatose bisphosphate aldolase	Carbohydrate transport and metabolism	-1.91022	0.00979746
xylF	b3566	ABC-type xylose transport system, periplasmic component	Carbohydrate transport and metabolism	-3.45696	0.00146516
xylG	b3567	ABC-type sugar transport system, ATPase component	Carbohydrate transport and metabolism	-1.87083	0.00112559
alsB	b4088	ABC-type sugar transport system, periplasmic component, contains N-terminal xre family HTH domain	Carbohydrate transport and metabolism	-2.80948	0.0041594
araH	b4460	Ribose/xylose/arabinose/galactoside ABC-type transport system, permease component	Carbohydrate transport and metabolism	-1.16338	0.00795629
abgR	b1339	DNA-binding transcriptional regulator, LysR family	Transcription	-2.15086	0.00414325
galR	b2837	DNA-binding transcriptional regulator, LacI/PurR family	Transcription	-1.31616	1.44756e-05
sfsB	b3188	Predicted transcriptional regulator, lambda repressor-like DNA-binding domain	Transcription	-1.34049	0.00114048
rhaR	b3906	Cupin domain protein related to quercetin dioxygenase	General function prediction only	-1.36648	0.00895465
cbl	b1987	DNA-binding transcriptional regulator, LysR family	Transcription	-1.79595	1.42945e-05
trg	b1421	Methyl-accepting chemotaxis protein	Cell motility	-1.38355	0.00743898
yajR	b0427	Predicted arabinose efflux permease, MFS family	Carbohydrate transport and metabolism	-1.74222	0.000234848
marB	b1532			-1.85661	0.00360955
appY	b0564	AraC-type DNA-binding domain and AraC-containing proteins	Transcription	-2.33144	0.00302526
ysaA	b3573	Fe-S-cluster-containing hydrogenase component 2	Energy production and conversion	-1.00852	0.00539506
ybdM	b0601	Chromosome segregation protein Spo0J, contains ParB-like nuclease domain	Cell cycle control, cell division, chromosome partitioning	-2.04115	2.68807e-08
ygjI	b3078	Amino acid transporter	Amino acid transport and metabolism	-3.02071	0.00793223
yfcJ	b2322	Predicted arabinose efflux permease, MFS family	Carbohydrate transport and metabolism	-1.13993	0.00994302
ttdT	b3063	Di- and tricarboxylate transporter	Carbohydrate transport and metabolism	-1.72266	6.07004e-06
yicL	b3660	Permease of the drug/metabolite transporter (DMT) superfamily	Carbohydrate transport and metabolism	-2.01451	7.45828e-05
gntU	b4476	H+/gluconate symporter or related permease	Carbohydrate transport and metabolism	-1.14276	0.00689931
rimO	b0835	tRNA A37 methylthiotransferase MiaB	Translation, ribosomal structure and biogenesis	-1.67689	0.00522176
panM	b3459	Ribosomal protein S18 acetylase RimI and related acetyltransferases	Translation, ribosomal structure and biogenesis	-3.9753	8.05107e-07
yfcI	b2305	Predicted transposase YdaD	Replication, recombination and repair	-1.65359	2.0585e-05
yjgR	b4263	Archaeal DNA helicase HerA or a related bacterial ATPase, contains HAS-barrel and ATPase domains	Replication, recombination and repair	-2.38351	0.00427163
phoE	b0241	Outer membrane protein (porin)	Cell wall/membrane/envelope biogenesis	-2.88753	5.16372e-09
erfK	b1990	Lipoprotein-anchoring transpeptidase ErfK/SrfK	Cell wall/membrane/envelope biogenesis	-1.66827	0.00648846
yhjG	b3524	Uncharacterized protein involved in outer membrane biogenesis	Cell wall/membrane/envelope biogenesis	-1.32048	0.00615107
yiaD	b3552	Outer membrane protein OmpA and related peptidoglycan-associated (lipo)proteins	Cell wall/membrane/envelope biogenesis	-1.10361	0.00645204
yhiI	b3487	Multidrug efflux pump subunit AcrA (membrane-fusion protein)	Cell wall/membrane/envelope biogenesis	-2.50594	0.00818493
yadN	b0141	Pilin (type 1 fimbria component protein)	Cell motility	-4.31587	0.00350708
yqiI	b3048	Pilin (type 1 fimbria component protein)	Cell motility	-1.24751	0.00899893
tatD	b4483	Tat protein secretion system quality control protein TatD (DNase activity)	Cell motility	-1.60386	6.51579e-05
yifB	b3765	Predicted ATPase with chaperone activity	Posttranslational modification, protein turnover, chaperones	-1.55065	2.0585e-05
zraP	b4002	Periplasmic protein refolding chaperone Spy/CpxP family	Posttranslational modification, protein turnover, chaperones	-1.88497	0.00207988
yfjD	b4461	Mg2+ and Co2+ transporter CorB, contains DUF21, CBS pair, and CorC-HlyC domains	Inorganic ion transport and metabolism	-1.29184	0.0037336
yafJ	b0223	Predicted glutamine amidotransferase	General function prediction only	-1.19706	0.000119049
tqsA	b1601	Predicted PurR-regulated permease PerM	General function prediction only	-1.73159	3.736e-06
yfeH	b2410	Predicted Na+-dependent transporter	General function prediction only	-1.27985	0.00342258
gntX	b3413	Predicted amidophosphoribosyltransferases	General function prediction only	-1.97926	0.00190157
yabI	b0065	Uncharacterized membrane protein DedA, SNARE-associated domain	Function unknown	-2.15131	0.00383077
yadS	b0157	Uncharacterized membrane protein YeiH	Function unknown	-1.72723	0.00420204
yghB	b3009	Uncharacterized membrane protein DedA, SNARE-associated domain	Function unknown	-1.53579	0.00130761
yhhL	b3466	Uncharacterized conserved protein YhhL, DUF1145 family	Function unknown	-2.08914	4.77817e-05
ybdD	b4512	Uncharacterized short protein YbdD, DUF466 family	Function unknown	-1.69273	0.000320715
ycgG	b1168	EAL domain, c-di-GMP-specific phosphodiesterase class I (or its enzymatically inactive variant)	Signal transduction mechanisms	-2.0654	0.000663038
ybhR	b0792	ABC-type multidrug transport system, permease component	Defense mechanisms	-1.64988	0.00874212
ratB	b2618	Putative antitoxin component PasI (RatB) of the RatAB toxin-antitoxin module, ubiquitin-RnfH superfamily	Defense mechanisms	-1.73723	0.0050386
insQ	b1432	Transposase	Mobilome: prophages, transposons	-2.09525	6.14395e-05
ykiA	b0392			-1.97118	0.0048198

### Sheet: Table S5. DEGs for strain AA6
gene	locus	COG name	COG description	log2FoldChange	corrected p-value
hisJ	b2309	ABC-type amino acid transport/signal transduction system, periplasmic component/domain	Amino acid transport and metabolism	2.08114	0.00383931
aceB	b4014	Malate synthase	Energy production and conversion	1.05747	0.00408517
sucB	b0727	Pyruvate/2-oxoglutarate dehydrogenase complex, dihydrolipoamide acyltransferase (E2) component	Energy production and conversion	1.66576	0.00476562
sucC	b0728	Succinyl-CoA synthetase, beta subunit	Energy production and conversion	2.084	0.000715175
sucD	b0729	Succinyl-CoA synthetase, alpha subunit	Energy production and conversion	1.98657	7.98149e-05
ppc	b3956	Phosphoenolpyruvate carboxylase	Energy production and conversion	1.32035	0.00798744
rpoD	b3067	DNA-directed RNA polymerase, sigma subunit (sigma70/sigma32)	Transcription	1.26777	0.00110702
rho	b3783	Transcription termination factor Rho	Transcription	2.09461	4.37982e-06
rnb	b1286	Exoribonuclease II	Transcription	1.41845	0.00622476
tsf	b0170	Translation elongation factor EF-Ts	Translation, ribosomal structure and biogenesis	1.45632	0.00476562
rplS	b2606	Ribosomal protein L19	Translation, ribosomal structure and biogenesis	1.74489	0.00837816
infB	b3168	Membrane protein involved in colicin uptake	Cell wall/membrane/envelope biogenesis	1.44458	0.00339186
tyrS	b1637	Tyrosyl-tRNA synthetase	Translation, ribosomal structure and biogenesis	1.72105	0.00714583
dksA	b0145	RNA polymerase-binding transcription factor DksA	Translation, ribosomal structure and biogenesis	2.13198	0.00940943
argA	b2818	Acetylglutamate kinase	Amino acid transport and metabolism	1.41781	0.00680462
argG	b3172	Argininosuccinate synthase	Amino acid transport and metabolism	1.52167	0.000429626
argH	b3960	Argininosuccinate lyase	Amino acid transport and metabolism	1.4778	0.00509873
aspC	b0928	Aspartate/tyrosine/aromatic aminotransferase	Amino acid transport and metabolism	1.56843	0.00380293
gltB	b3212	Glutamate synthase domain 1	Amino acid transport and metabolism	1.90132	4.37982e-06
gltD	b3213	NADPH-dependent glutamate synthase beta chain or related oxidoreductase	Amino acid transport and metabolism	1.34188	0.0078689
speA	b2938	Arginine decarboxylase (spermidine biosynthesis)	Amino acid transport and metabolism	1.66385	0.000119587
cysD	b2752	3'-phosphoadenosine 5'-phosphosulfate sulfotransferase (PAPS reductase)/FAD synthetase or related enzyme	Amino acid transport and metabolism	1.88674	0.00829806
cysP	b2425	ABC-type sulfate transport system, periplasmic component	Inorganic ion transport and metabolism	1.92583	0.00223816
cysN	b2751	Sulfate adenylyltransferase subunit 1, EFTu-like GTPase family	Inorganic ion transport and metabolism	2.24705	0.00111522
cysI	b2763	Sulfite reductase, beta subunit (hemoprotein)	Inorganic ion transport and metabolism	1.74364	0.00202023
nuoN	b2276	NADH:ubiquinone oxidoreductase subunit 2 (chain N)	Energy production and conversion	1.84203	0.000754688
nuoM	b2277	NADH:ubiquinone oxidoreductase subunit 4 (chain M)	Energy production and conversion	1.99118	0.00135855
nuoE	b2285	NADH:ubiquinone oxidoreductase 24 kD subunit (chain E)	Energy production and conversion	2.96795	0.00648212
nuoL	b2278	NADH:ubiquinone oxidoreductase subunit 5 (chain L)/Multisubunit Na+/H+ antiporter, MnhA subunit	Energy production and conversion	1.61576	0.00291929
thrA	b0002	Homoserine dehydrogenase	Amino acid transport and metabolism	1.61041	0.000321095
atpC	b3731	FoF1-type ATP synthase, epsilon subunit	Energy production and conversion	2.50181	0.000153949
atpG	b3733	FoF1-type ATP synthase, gamma subunit	Energy production and conversion	2.11141	0.000429626
gatZ	b2095	Tagatose-1,6-bisphosphate aldolase non-catalytic subunit AgaZ/GatZ	Carbohydrate transport and metabolism	2.3002	0.00256647
fliY	b1920	ABC-type amino acid transport/signal transduction system, periplasmic component/domain	Amino acid transport and metabolism	2.16223	0.00455298
ydjN	b1729	L-cystine uptake protein TcyP, sodium:dicarboxylate symporter family	Amino acid transport and metabolism	1.99864	0.00115557
fabF	b1095	3-oxoacyl-(acyl-carrier-protein) synthase	Lipid transport and metabolism	1.78068	0.000465515
dauA	b1206	Sulfate permease or related transporter, MFS superfamily	Inorganic ion transport and metabolism	1.89708	0.00111522
secD	b0408	Preprotein translocase subunit SecD	Intracellular trafficking, secretion, and vesicular transport	1.363	0.00509873
malF	b4033	ABC-type sugar transport system, permease component	Carbohydrate transport and metabolism	-1.9116	0.00358687
ydbH	b1381			-1.69967	0.0030138
